# A Mammalian Genomic Signature Shaped by Single Nucleotide Variants Regulates Transcriptome Integrity and Diversity

**DOI:** 10.1101/2025.09.11.675687

**Authors:** Jian Yang, Samuel Ogunsola, Jason Wong, Aydan Wang, Roby Joehanes, Daniel Levy, Shalini Sharma, Chunyu Liu, Jiuyong Xie

## Abstract

**Background:** Many functional features of mammalian genomic sequences remain poorly defined, especially how sequence motifs and genetic variants within non-coding regions (NCRs) regulate transcriptome integrity and diversity. We have shown that G-tracts unusually positioned between the polypyrimidine tract and 3′ AG repress usage of the AG and are enriched at cryptic splice sites in cancer cells but their broader role across the extensive NCRs of mammalian genomes is unknown.

**Results:** Here, we identify a widely evolved genomic signature, G-tract-AG motifs consisting of guanine tracts closely upstream of AG dinucleotides, which is significantly associated with single-nucleotide variants (SNVs) identified in genome-wide association studies, particularly within NCRs. Approximately 9,000 such G-tracts within human genes are disrupted by variants of the *cis*-splicing quantitative trait loci in the Genotype-Tissue Expression project. Functionally, G-tracts repress splicing at the adjacent 3′ AG, primarily by stalling the second transesterification step. Disruption of G-tracts by SNVs relieves this repression, enabling splicing and generating novel transcript isoforms. These G-tract-disrupting SNVs are *in cis* across the majority of protein-coding genes and are among thousands of rare variants causing genetic diseases.

**Conclusions:** G-tract-AG signatures are widespread bipartite motifs with dual functions: G-tracts repress AG usage to safeguard transcriptome integrity, while SNV-induced disruption releases AGs for splicing to promote transcriptome diversity. Our findings provide mechanistic insights into the regulation of transcriptome integrity and diversity by a mammalian genomic signature, particularly for NCR SNVs associated with diverse traits and a new framework for their functional annotation.
