## Supplementary material for "A Mammalian Genomic Signature Shaped by Single Nucleotide Variants Regulates Transcriptome Integrity and Diversity": Additional file 3_Table_S2_REPAG_Validated_list.xlsx

### Sheet: Table S2_REPAG3SS_Validated
Table S2. Validated REPAG elements in splicing assays.
#	REPAG-3′SS	Species	G-tract Mutation De-Represses Splicing?	Reference	Reference # in main text citation
1	PAK4	Human	YES	a: Sohail et al. BMC Genomics 2014, 15:1143, http://www.biomedcentral.com/1471-2164/15/1143	17
2	PAX8	Human	YES	a: Sohail et al. BMC Genomics 2014, 15:1143, http://www.biomedcentral.com/1471-2164/15/1143	17
3	GRK5	Human	YES	a: Sohail et al. BMC Genomics 2014, 15:1143, http://www.biomedcentral.com/1471-2164/15/1143	17
4	PRMT5	Human	YES	a: Sohail et al. BMC Genomics 2014, 15:1143, http://www.biomedcentral.com/1471-2164/15/1143	17
5	prmt5	Zebra fish	G-tract absent, full exon inclusion ~100%	b: Sohail M, Xie J. 2015. Mol Cell Biol 35:2203–2214. doi:10.1128/MCB.00190-15.	15
6	Prmt5	Opossum	Missing one G-tract, partial inclusion of exon	b: Sohail M, Xie J. 2015. Mol Cell Biol 35:2203–2214. doi:10.1128/MCB.00190-15.	15
7	Prmt5	Platypus	W. two G-tracts, 100% 3'SS skipping	b: Sohail M, Xie J. 2015. Mol Cell Biol 35:2203–2214. doi:10.1128/MCB.00190-15.	15
8	Prmt5	Dog	W. two G-tracts, 100% 3'SS skipping	b: Sohail M, Xie J. 2015. Mol Cell Biol 35:2203–2214. doi:10.1128/MCB.00190-15.	15
9	PRMT5	Human	YES	b: Sohail M, Xie J. 2015. Mol Cell Biol 35:2203–2214. doi:10.1128/MCB.00190-15.	15
10	CBS	Human	YES	c: Ramano, M., 2010, BBA-Gene Regulatory Mechanisms, 1799:568-574. https://doi.org/10.1016/j.bbagrm.2010.06.006	19
11	PRMT5	Human	YES	d: Current study
12	MAX	Human	YES	d: Current study
13	QSOX1	Human	YES	d: Current study
